# Intracellular pH differentially regulates transcription of metabolic and signaling pathways in normal epithelial cells

**DOI:** 10.1101/2022.07.12.499804

**Authors:** Ricardo Romero-Moreno, Brandon Czowski, Lindsey Harris, Jessamine F. Kuehn, Katharine A. White

## Abstract

Intracellular pH (pHi) dynamics regulate normal cell function, and dysregulated pHi dynamics is an emerging hallmark of cancer (constitutively increased pHi) and neurodegeneration (constitutively decreased pHi). However, the molecular mechanisms by which pHi dynamics regulate cell biology are poorly understood. Here, we discovered that altering pHi in normal human breast epithelial cells triggers global transcriptional changes. We identified 176 genes differentially regulated by pHi, with pHi-dependent genes clustering in signaling and glycolytic pathways. Using various normal epithelial cell models, we showed pH-dependent Notch1 expression, with increased protein abundance at high pHi. This resulted in pH-dependent downstream signaling, with increased Notch1 signaling at high pHi. We also found that high pHi increased the expression of glycolytic enzymes and regulators of pyruvate fate, including lactate dehydrogenase and pyruvate dehydrogenase kinase. These transcriptional changes were sufficient to alter lactate production, with high pHi shifting these normal epithelial cells toward a glycolytic metabolism and increasing lactate production. Thus, pHi dynamics transcriptionally regulate signaling and metabolic pathways in normal epithelial cells. Our data reveal new molecular regulators of pHi-dependent biology and a role for increased pHi in driving the acquisition of cancer-associated signaling and metabolic changes in normal human epithelial cells.
