## Supplemental Table 5 for "Intracellular pH differentially regulates transcription of metabolic and signaling pathways in normal epithelial cells"

### Sheet: Pathway Maps
Enrichment analysis report
Enrichment by Pathway Maps
#	Maps	Total	In Data	min(pValue)	Min FDR	Network Objects from Active Data
1	Development_NOTCH signaling inhibition	97	10	6.40433e-10	5.45649e-07	NOTCH1 (NICD), NOTCH1 receptor, BEND6, NKAP, FBXW7, BLOS2, NOTCH1 precursor, p73, MDM2, Skp2/TrCP/FBXW
2	Notch signaling in breast cancer	58	7	8.94941e-08	3.81245e-05	NOTCH1 (NICD), NOTCH1 receptor, NOTCH1 (NEXT), NOTCH1 precursor, MDM2, Cyclin D1, Bax
3	Inhibition of tumor suppressive pathways in pancreatic cancer	21	5	1.95867e-07	5.56262e-05	p73, MDM2, PIDD, Cyclin D1, Bax
4	p53 signaling in Prostate Cancer	33	5	2.1483e-06	0.000457588	DR4(TNFRSF10A), NK31, DR5(TNFRSF10B), MDM2, PDK (PDPK1)
5	Signal transduction_Adenosine A2B receptor signaling	71	6	6.55094e-06	0.00111628	LDHA, IP3 receptor, PKM2, PDK1, PDK (PDPK1), Bax
6	Development_Non-canonical NOTCH signaling	76	6	9.74337e-06	0.00138356	NOTCH1 (NICD), MEK6(MAP2K6), NOTCH1 receptor, PDK (PDPK1), Cyclin D1, Bax
7	Apoptosis and survival_p53 and p73-dependent apoptosis	84	6	1.73787e-05	0.00181876	DR4(TNFRSF10A), DR5(TNFRSF10B), p73, MDM2, PIDD, Bax
8	Epithelial cell anoikis in COPD	51	5	1.93932e-05	0.00181876	MEK6(MAP2K6), Plectin 1, Paxillin, PDK (PDPK1), Bax
9	Canonical Notch signaling pathway in colorectal cancer	52	5	2.1347e-05	0.00181876	NOTCH1 (NICD), NOTCH1 receptor, NOTCH1 (NEXT), NOTCH1 precursor, Cyclin D1
10	Glycolysis and gluconeogenesis	94	6	3.30501e-05	0.00249178	LDHA, PKM2, PGK1, PGAM4, PGAM1, GPI
11	Transcription_HIF-1 targets	95	6	3.50956e-05	0.00249178	LDHA, Carbonic anhydrase IX, PKM2, PDK1, PGK1, GPI
12	Development_Auditory hair cell differentiation in embryogenesis	31	4	4.62446e-05	0.00285442	NOTCH1 (NICD), NOTCH1 receptor, NOTCH1 (NEXT), NOTCH1 precursor
13	Main chemotherapy drugs action in small cell lung cancer (SCLC) cells	100	6	4.69037e-05	0.00285442	DR4(TNFRSF10A), DR5(TNFRSF10B), Cyclin D, MDM2, Cyclin D1, Bax
14	Stem cells_Notch signaling in medulloblastoma stem cells	32	4	5.25892e-05	0.00298707	NOTCH1 (NICD), NOTCH1 receptor, NOTCH1 (NEXT), Cyclin D1
15	Suppression of p53 signaling in multiple myeloma	37	4	9.42196e-05	0.00501719	DR4(TNFRSF10A), DR5(TNFRSF10B), MDM2, Bax
16	Gamma-secretase regulation of osteogenesis	40	4	0.000128451	0.00576003	NOTCH1 (NICD), NOTCH1 receptor, NOTCH1 (NEXT), Cyclin D1
17	Stem cells_NOTCH1-induced self-renewal of glioblastoma stem cells	40	4	0.000128451	0.00576003	NOTCH1 (NICD), NOTCH1 receptor, NOTCH1 (NEXT), Cyclin D1
18	Stem cells_Response to hypoxia in glioblastoma stem cells	40	4	0.000128451	0.00576003	NOTCH1 (NICD), NOTCH1 receptor, NOTCH1 (NEXT), Cyclin D1
19	Signal transduction_Angiotensin II/AGTR1 signaling via Notch, Beta-catenin and NF-kB pathways	78	5	0.000151854	0.00631976	NOTCH1 (NICD), NOTCH1 receptor, NOTCH1 (NEXT), PDK (PDPK1), Cyclin D1
20	Apoptosis and survival_Apoptotic TNF-family pathways	42	4	0.000155769	0.00631976	DR4(TNFRSF10A), DR5(TNFRSF10B), CD70(TNFSF7), Bax
21	Signal transduction_AKT signaling	43	4	0.000170896	0.00655379	Cyclin D, MDM2, PDK (PDPK1), Bax
22	DNA damage_ATM/ATR regulation of G1/S checkpoint	44	4	0.000187056	0.00655379	BTG2, FBXW7, MDM2, Cyclin D1
23	Development_EGFR signaling	82	5	0.000192306	0.00655379	NOTCH1 (NICD), Paxillin, NOTCH1 receptor, NOTCH1 (NEXT), Cyclin D1
24	Development_NOTCH signaling activation	82	5	0.000192306	0.00655379	NOTCH1 (NICD), NOTCH1 receptor, NOTCH1 (NEXT), NOTCH1 precursor, MDM2
25	HCV-mediated liver damage and predisposition to hepatocellular carcinoma (HCC) progression via p53	19	3	0.000240102	0.00786795	Histone H1, p73, Bax

### Sheet: Info
Workflow Settings
Type	Enrichment
Signals	both
Distribution	intersection
Sorting method	statistically significant
Active Data
Name	Type	Size		Threshold	0
DiffRegulated_NH4Cl_Log2FC	General Experiment	173		P-value	1
DiffRegulated_EIPA_Log2FC	General Experiment	173
