## Supplemental Table 7 for "Intracellular pH differentially regulates transcription of metabolic and signaling pathways in normal epithelial cells"

### Sheet: TF Pathway Maps
Enrichment analysis report
Enrichment by Pathway Maps			TFs_Enriched_NOTINDATASET.xltx_0
#	Maps	Total	p-value	FDR	In Data	Network Objects from Active Data
1	Development_YAP/TAZ-mediated co-regulation of transcription	56	1.60549e-12	1.52682e-09	13	TEF-1, TBX5, p63, ID2, FKHR, SOX2, GATA-3, SMAD4, NANOG, KLF5, TWIST1, RUNX2, CDX2
2	Development_Epigenetic and transcriptional regulation of oligodendrocyte precursor cell differentiation and myelination	34	1.33135e-09	6.33058e-07	9	ID2, SOX11, SOX17, HES1, SOX10, hASH1, HES5, OLIG2, SP1
3	Development_Self-renewal of adult neural stem cells	52	4.64151e-09	1.47136e-06	10	ATH1, NeuroD1, NeuroD2, SOX2, FKHL1, TLX, HES1, hASH1, HES5, MeCP2
4	Stem cells_NOTCH1-induced self-renewal of glioblastoma stem cells	40	6.41614e-09	1.52544e-06	9	EGFR, STAT3, p53, SOX2, SMAD4, HES1, HEY2, HES5, SP1
5	Development_TGF-beta family mediated differentiation of embryonic stem cells	42	1.01923e-08	1.93857e-06	9	SIX1, Mixl1, SOX2, SOX17, SMAD4, NANOG, GBX2, PAX6, SOX3
6	Development_WNT/Beta-catenin signaling in embryogenesis	43	1.27226e-08	2.01654e-06	9	TBX3, Mixl1, SOX2, Pitx2, SOX17, NANOG, LRH1, KLF5, CDX2
7	Development_Self-renewal and pluripotency maintenance of human embryonic stem cells	33	2.42695e-08	3.29718e-06	8	ID2, p53, SOX2, PBX1, NANOG, GATA-4, PAX6, CDX2
8	Development_Trophectoderm differentiation	25	6.30572e-08	7.49592e-06	7	ASH2, SOX2, ETS2, SMAD4, NANOG, DLX3, CDX2
9	Development_NOTCH signaling in the nervous system	89	9.57901e-08	1.01218e-05	11	STAT3, NFIA, SOX2, TLX, HES1, SOX10, hASH1, TWIST1, HES5, PAX6, OTX2
10	Development_TGF-beta-dependent induction of EMT via SMADs	35	7.75786e-07	6.53796e-05	7	ID2, SMAD4, MKL1, TWIST1, TCF8, ETS1, SP1
11	Development_Extraembryonic differentiation of embryonic stem cells	35	7.75786e-07	6.53796e-05	7	ID2, SOX2, GATA-3, SMAD4, GCMA, GATA-4, PAX6
12	Signal transduction_Nuclear FGFR1 signaling	88	8.24979e-07	6.53796e-05	10	STAT3, SOX2, IRX3, HOXC6, HOXB9, HOXA4, LBP9, HOXC8, RUNX2, RXR
13	Development_NOTCH signaling in organogenesis and embryogenesis	77	2.33364e-06	0.000170715	9	PTF1-p48, HNF1-alpha, HAND2, p63, HES1, GATA-4, hASH1, HEY2, CDX2
14	Gamma-secretase regulation of gastrointestinal epithelial cell development	28	3.20658e-06	0.000199416	6	PTF1-p48, ATH1, NeuroD1, HES1, HEY2, PAX6
15	Regulation of metabolism_Glucocorticoid receptor signaling in glucose and lipid metabolism	80	3.22579e-06	0.000199416	9	PPAR-gamma, GCR Alpha, GCR, C/EBP, FKHR, MEL1, F16P, NF-I, PKA-reg (cAMP-dependent)
16	Development_Regulation of lung epithelial progenitor cell differentiation	43	3.35505e-06	0.000199416	7	ELF5, STAT3, FOXP2, TITF1, N-Myc, SMAD4, FOXP1
17	Development_Role of BMP signaling in embryonic stem cell neural differentiation	30	4.92782e-06	0.000275668	6	SOX15, NeuroD1, SOX2, SMAD4, SOX3, OTX2
18	Immune response_Naive CD4+ T cell differentiation	46	5.36261e-06	0.000283325	7	PU.1, STAT3, RUNX3, AHR, IRF4, GATA-3, T-bet
19	Development_Schema: FGF signaling in embryonic stem cell self-renewal and differentiation	47	6.22086e-06	0.000295802	7	PTF1-p48, TITF1, Mixl1, SOX2, SOX17, TAL1, PAX6
20	Development_NOTCH signaling in myogenesis	47	6.22086e-06	0.000295802	7	ASH2, FKHR, HES1, PAX7, MEF2C, MYOG, MYOD
21	Immune response_IL-4-responsive genes in type 2 immunity	70	1.02138e-05	0.000458735	8	STAT3, PPAR-gamma, Elk-1, FKHR, FOXP3, GATA-3, TFF3, SP1
22	Development_BMP signaling in cardiac myogenesis	34	1.06122e-05	0.000458735	6	N-Myc, ID2, SMAD4, ATF-2, GATA-4, MEF2C
23	Development_Stimulation of differentiation of mouse embryonic fibroblasts into adipocytes by extracellular factors	71	1.13629e-05	0.000469831	8	PPAR-gamma, Elk-1, FKHR, ATF-1, SMAD4, ATF-2, C/EBPdelta, PKA-reg (cAMP-dependent)
24	Epigenetic alterations in proliferation and differentiation of small cell lung cancer (SCLC) cells	72	1.2619e-05	0.000481103	8	NeuroD1, NFIA, E4F1, p53, HES1, GATA-4, hASH1, MeCP2
25	Development_WNT and Notch signaling in early cardiac myogenesis	35	1.26473e-05	0.000481103	6	TBX5, SMAD4, HES1, GATA-4, HEY2, MEF2C
26	Aryl hydrocarbon receptor signaling	53	1.41195e-05	0.000516449	7	AHR, IRF3, ARNT, FOXP3, HES1, NRF2, AHR/ARNT complex
27	Development_Beta adrenergic receptors in brown adipocyte differentiation	36	1.49866e-05	0.000527861	6	PPAR-gamma, FOXC2, ATF-2, PRKAR1A, C/EBPdelta, PKA-reg (cAMP-dependent)
28	Putative roles of SETDB1 and PLU-1 in melanoma	23	2.04904e-05	0.000695941	5	HOXA10, HOXA5, HOXA13, HOXA4, HOXA11
29	Signal transduction_BMP signaling via BMPR1A and BMPR1B receptors	39	2.41717e-05	0.000792665	6	ID2, SMAD4, ATF-2, HES1, RUNX2, MYOD
30	Stem cells_Response to hypoxia in glioblastoma stem cells	40	2.80813e-05	0.000861463	6	ARNT, p53, SMAD4, HES1, HEY2, HES5
31	Development_Astrocyte differentiation from adult stem cells	40	2.80813e-05	0.000861463	6	STAT3, ID2, SMAD4, HES1, hASH1, OLIG2
32	Development_Generation of pancreatic beta-cells from induced pluripotent stem cells	27	4.67959e-05	0.00139072	5	NeuroD1, SOX2, SOX17, NANOG, MafA
33	Muscle contraction_Regulation of eNOS activity in endothelial cells	65	5.47016e-05	0.00152899	7	Elk-1, Esrra, ARNT, ETS2, ETS1, SP3, SP1
34	Development_NOTCH/ TGF-beta crosstalk in EMT	45	5.59537e-05	0.00152899	6	RUNX3, SMAD4, HES1, NRF2, HEY2, TCF8
35	Immune response_IFN-gamma actions on blood cells	28	5.62719e-05	0.00152899	5	PU.1, IRF1, IRF8, GATA-1, T-bet
36	Signal transduction_Genomic ESR1 and ESR2 signaling	67	6.66077e-05	0.001712	7	MED1, PIT1, FKHR, SP1/SP3 complex, DLX3, SP3, SP1
37	Development_Thrombopoietin signaling via ERK1/2 and PI3K	67	6.66077e-05	0.001712	7	PU.1, Elk-1, MEIS1, HOXB4, TAL1, GATA-1, SP1
38	TGF-beta signaling via SMADs in breast cancer	47	7.19308e-05	0.00180016	6	CXADR, p53, SMAD4, TWIST1, RUNX2, ETS1
39	Signal transduction_PDGF signaling via PI3K/AKT and NFkB pathways	70	8.83668e-05	0.00215479	7	Elk-1, FKHR, p53, ETS2, MKL1, ETS1, SP1
40	Development_WNT/Beta-catenin signaling in cell differentiation	31	9.37599e-05	0.00217477	5	ATH1, NeuroD1, FOXP3, RUNX2, MYOD
41	Development_WNT/Beta-catenin signaling in organogenesis	31	9.37599e-05	0.00217477	5	FOXC2, MESP1, PIT1, FoxN1, RUNX2
42	Immune response_IFN-gamma in macrophages activation	50	0.000102512	0.00232116	6	PU.1, PPAR-gamma, IRF1, IRF8, CYP27B1, HAF1
43	Development_Transcription regulation of granulocyte development	32	0.000109765	0.00237242	5	PU.1, STAT3, Max, C/EBPepsilon, GATA-1
44	Development_Schema: Histone H3 demethylases in stem cells	32	0.000109765	0.00237242	5	HOXA13, IRX3, NANOG, GATA-4, HOXA11
45	Development_Endothelial differentiation during embryonic development	51	0.000114729	0.00242461	6	FOXC2, FKHR, ETV2, FOXF1, HEY2, ETS1
46	Development_PEDF signaling	99	0.000127371	0.00263326	8	STAT3, PPAR-gamma, Fra-1, SOX2, HES1, hASH1, RUNX2, HES5
47	Signal transduction_Angiotensin II/ AGTR1 signaling via p38, ERK and PI3K	100	0.000136674	0.00276547	8	EGFR, Elk-1, FKHR, KLF5, MEF2C, ETS1, SP3, SP1
48	SLE genetic marker-specific pathways in T cells	101	0.000146531	0.00287217	8	Aiolos, STAT3, RUNX3, OX40L(TNFSF4), Ikaros, MeCP2, ETS1, T-bet
49	Development_Histone acetylation in embryonic stem cells	34	0.000147988	0.00287217	5	GCNF, p53, SOX2, NANOG, GATA-4
50	Signal transduction_Glucocorticoid receptor signaling	54	0.000158448	0.00301369	6	MCR, MED1, GCR, PIT1, GCR/MCR, SP1

### Sheet: Info
Info
General
Date	2024-07-05
Server	portal.genego.com
Version	24.2.71700
Name	Katharine
Login	ctsi-white
Workflow Settings
Type	Enrichment
Signals	both
Distribution	intersection
Sorting method	statistically significant
Active Data
Name	Type	Size
TFs_Enriched_NOTINDATASET.xltx_0	General Experiment	288
