## Supplemental Table 8 for "Intracellular pH differentially regulates transcription of metabolic and signaling pathways in normal epithelial cells"

### Sheet: Comp_Persi_Romero
Gene_name	Persi_pH_7	Persi_pH_7.2	Persi_pH_7.4	EIPA_2FC	EIPA_FDR	NH4Cl_2FC	NH4Cl_FDR	Match_EIPA	Match_NH4Cl
A4GALT	1	0.93	0.81	0.739166	2.96396e-08	0.499533	0.000894599	Yes	No
AACS	0.77	0.83	0.93	0.311698	7.56865e-05	0.321525	0.000211043	No	Yes
AADAT	0.13	0.22	0.36	NA	NA	-0.614943	1.04678e-06	No	No
AASS	0.38	0.45	0.58	-0.908673	1.08998e-15	NA	NA	Yes	No
ABCB4	0.89	0.93	1	NA	NA	1.31023	0.00190413	No	Yes
ACAA1	0.6	0.65	0.73	0.657323	1.15506e-12	NA	NA	No	No
ACACB	0.72	0.77	0.87	0.466797	0.0153691	0.914694	6.20344e-06	No	Yes
ACAD10	1	0.95	0.86	NA	NA	0.393481	0.00170713	No	No
ACAD8	1	0.95	0.86	-0.237055	0.0349171	NA	NA	No	No
ACAD9	1	0.95	0.86	-0.553449	8.68586e-11	NA	NA	No	No
ACADSB	1	0.95	0.86	-0.659371	3.7101e-15	-0.50054	3.14302e-08	No	Yes
ACAT1	0.58	0.64	0.73	-0.492728	5.04015e-09	NA	NA	Yes	No
ACAT2	0.64	0.69	0.78	0.914861	4.84574e-13	0.710065	2.2832e-07	No	Yes
ACLY	0.56	0.64	0.78	0.368461	0.0078743	0.55788	0.000189556	No	Yes
ACO1	0.8	0.85	0.93	NA	NA	0.23241	0.0460383	No	Yes
ACO2	0.72	0.77	0.85	NA	NA	0.208971	0.0305169	No	Yes
ACOT2	0.88	0.93	1	0.373371	0.0447019	NA	NA	No	No
ACOT8	0.83	0.88	0.97	NA	NA	0.288592	0.0361737	No	Yes
ACOX1	0.6	0.66	0.76	0.38596	3.04812e-05	0.277616	0.00930158	No	Yes
ACP1	0.5	0.41	0.25	-0.342483	0.000631326	NA	NA	No	No
ACP2	0.5	0.38	0.19	0.391901	0.000135886	NA	NA	Yes	No
ACSL1	0.74	0.79	0.88	0.60933	2.88214e-06	NA	NA	No	No
ACSL3	0.74	0.79	0.88	0.839603	2.38383e-21	NA	NA	No	No
ACSS1	0.76	0.82	0.9	-1.31349	1.14124e-06	NA	NA	Yes	No
ACSS2	0.76	0.82	0.9	2.30251	1.12589e-19	1.45068	7.2609e-08	No	Yes
ACYP1	0	0	0	-0.560866	0.000663898	NA	NA	No	No
ACYP2	0	0	0	0.688199	2.13915e-06	NA	NA	No	No
ADCY3	0.87	0.92	1	-0.304885	0.000554375	NA	NA	Yes	No
ADCY6	0.87	0.92	1	0.662249	4.72167e-06	0.50744	0.00195865	No	Yes
ADCY7	0.87	0.92	1	1.11763	1.07034e-26	0.71862	1.15225e-10	No	Yes
ADCY9	0.87	0.92	1	0.364139	0.0090201	0.520797	0.000582782	No	Yes
AGA	1	0.96	0.9	0.445537	0.0015351	NA	NA	Yes	No
AGL	0.86	0.8	0.71	-0.355235	0.000743836	NA	NA	No	No
AGPAT2	0.87	0.92	1	0.451329	0.000102586	0.306445	0.0247652	No	Yes
AGPAT4	0.87	0.92	1	0.279133	0.0168615	NA	NA	No	No
AGPAT5	0.87	0.92	1	-0.596226	1.63899e-07	NA	NA	Yes	No
AGPS	0.67	0.72	0.8	-0.457554	2.98752e-06	-0.295115	0.00914477	Yes	No
AHCY	0.88	0.94	0.93	-0.333143	0.000168157	NA	NA	Yes	No
AHCYL1	0.88	0.94	0.93	-0.301468	0.00453269	NA	NA	Yes	No
AHCYL2	0.88	0.94	0.93	0.278265	0.0065676	NA	NA	No	No
AK1	0.72	0.78	0.89	NA	NA	0.797576	5.96202e-06	No	Yes
AK2	0.72	0.78	0.89	-0.662892	3.32603e-07	-0.310756	0.0479059	Yes	No
AK7	0.72	0.78	0.89	NA	NA	1.07186	0.011837	No	Yes
AKR1C1	0.67	0.72	0.8	3.36405	4.78968e-07	NA	NA	No	No
ALAD	0.91	0.84	0.72	0.284819	0.00261091	NA	NA	Yes	No
ALAS1	0.86	0.91	1	0.78231	3.63092e-11	0.931312	3.90588e-14	No	Yes
ALDH18A1	0.96	0.98	0.87	-0.952537	1.4915e-18	-0.340781	0.00704181	Yes	Yes
ALDH1A2	0.45	0.53	0.67	2.04133	4.46237e-08	NA	NA	No	No
ALDH1B1	0.16	0.21	0.3	-1.01427	7.98207e-15	NA	NA	Yes	No
ALDH3A2	0.16	0.21	0.3	NA	NA	-0.330782	0.00890276	No	No
ALDH3B1	0.68	0.73	0.81	1.8905	6.77089e-22	0.705245	0.00144157	No	Yes
ALDH6A1	0.31	0.38	0.5	1.10102	1.96036e-07	0.813115	0.000632379	No	Yes
ALDH7A1	0.39	0.5	0.59	NA	NA	0.24242	0.0195725	No	Yes
ALG1	1	0.95	0.86	-0.588561	3.08546e-11	NA	NA	No	No
ALG3	0.84	0.8	0.72	-0.531638	0.000119947	NA	NA	No	No
ALG5	1	1	0.92	-0.475802	0.000213472	NA	NA	No	No
ALOX12B	1	1	1	1.68342	8.01432e-06	1.30989	0.00283966	No	No
ALOX15B	0.9	0.96	1	1.87971	1.47404e-06	1.10593	0.0132147	No	Yes
ALPP	0	0	0.1	-1.20617	0.00231334	NA	NA	No	No
AMD1	0.92	0.98	1	-0.886358	2.15703e-12	-0.410591	0.00485158	Yes	No
AMPD2	0.67	0.54	0.41	-0.376905	2.0267e-05	-0.221114	0.0357701	No	Yes
AMPD3	0.67	0.54	0.41	1.11498	4.43818e-10	NA	NA	Yes	No
AMY2B	0.98	0.94	0.89	0.90465	0.00769117	NA	NA	Yes	No
ANPEP	0.96	1	1	0.378255	0.000442416	NA	NA	No	No
AOC2	0.89	0.93	1	NA	NA	0.581775	0.0435064	No	Yes
AOX1	0.77	0.81	0.88	-0.387282	0.0496262	NA	NA	Yes	No
APRT	0.84	0.9	1	-0.548661	9.12935e-09	NA	NA	Yes	No
ARSA	0	0	0	0.719954	2.94449e-09	0.47273	0.000547066	No	No
ARSB	0.17	0.11	0.02	-0.483855	0.000296223	NA	NA	No	No
ASAH1	1	1	1	0.512687	1.62732e-07	0.248241	0.0347361	No	No
ASL	0.95	1	0.98	0.329057	0.00105351	NA	NA	No	No
ATIC	0.82	0.89	1	-0.279483	0.0466761	NA	NA	Yes	No
ATP1A1	0.84	0.9	1	NA	NA	0.319436	0.0344947	No	Yes
ATP2B1	0.84	0.9	0.98	0.454609	4.41185e-05	0.307488	0.0179861	No	Yes
ATP2B4	0.84	0.9	0.98	3.09384	5.78883e-44	1.51027	2.28934e-11	No	Yes
ATP6V1A	0.79	0.86	0.98	NA	NA	0.254269	0.040596	No	Yes
AUH	1	1	1	NA	NA	-0.296677	0.0165951	No	No
B3GALNT1	0.96	0.9	0.8	-0.538084	0.000366368	-1.45747	1.32031e-20	No	Yes
B3GALT4	1	0.98	0.86	2.16486	3.18555e-08	NA	NA	Yes	No
B3GAT2	0.83	0.78	0.69	-1.83689	1.05585e-09	-0.931671	0.00267792	No	Yes
B3GAT3	0.83	0.78	0.69	0.538347	2.73633e-06	0.410015	0.00158774	Yes	No
B3GNT3	1	0.98	0.89	1.09371	5.4294e-11	NA	NA	Yes	No
B3GNT8	1	0.98	0.89	1.83682	1.52683e-05	1.12253	0.0382564	Yes	No
B4GALNT1	0.86	0.91	0.99	NA	NA	0.698951	0.00938603	No	Yes
B4GALT1	0.98	0.97	0.89	0.593363	0.000263795	NA	NA	Yes	No
B4GALT2	0.98	0.97	0.89	-0.262555	0.00395622	NA	NA	No	No
B4GALT3	0.98	0.97	0.89	-0.35805	7.3498e-05	NA	NA	No	No
B4GALT7	1	0.95	0.88	NA	NA	-0.354766	0.000793986	No	Yes
BAAT	0.96	0.99	0.9	-1.54982	2.42873e-05	NA	NA	Yes	No
BCAT2	0.64	0.68	0.75	0.337626	0.000205539	0.386515	0.000100023	No	Yes
BDH1	0.67	0.72	0.81	-0.725091	2.26991e-14	-0.552629	7.66278e-08	Yes	No
BLVRA	0.9	0.95	0.97	0.479575	1.06283e-08	0.232112	0.0194929	No	Yes
BLVRB	0.77	0.73	0.66	2.04141	1.9726e-30	1.20784	1.2127e-10	Yes	No
BPNT1	0.68	0.73	0.81	-0.384798	4.17473e-06	NA	NA	Yes	No
C1GALT1	0.92	0.92	0.5	NA	NA	0.213842	0.0410926	No	No
CA12	0.89	0.92	0.98	NA	NA	1.03931	8.36007e-19	No	Yes
CA2	0.89	0.92	0.98	-1.65245	3.82082e-05	NA	NA	Yes	No
CA3	0.89	0.92	0.98	1.00253	0.000566683	NA	NA	No	No
CA5B	0.89	0.92	0.98	0.481347	0.00522631	-0.426044	0.0356394	No	No
CA9	0.89	0.92	0.98	-2.35752	3.95891e-05	4.63033	1.11256e-19	Yes	Yes
CAD	0.88	0.94	1	-0.463155	0.000604689	NA	NA	Yes	No
CAT	1	1	1	0.541108	1.68259e-08	NA	NA	No	No
CBR1	0.87	0.92	1	-0.35434	0.00131492	NA	NA	Yes	No
CBS	0.36	0.43	0.54	4.59474	6.74221e-10	NA	NA	No	No
CDA	0.86	0.91	0.98	0.806398	0.00452767	NA	NA	No	No
CDIPT	0.58	0.63	0.69	0.308472	8.12925e-05	NA	NA	No	No
CDO1	0.92	1	1	NA	NA	-1.16217	0.000250225	No	No
CDS2	0.99	0.91	0.78	0.252876	0.00253887	0.389429	1.31018e-05	Yes	No
CEPT1	0.7	0.75	0.82	-0.305783	0.00441638	NA	NA	Yes	No
CES2	0.97	1	0.97	0.36319	0.000737426	0.401317	0.000743567	No	No
CHKA	0.67	0.72	0.8	NA	NA	-0.33759	0.0356953	No	No
CHPF	0.83	0.78	0.69	0.766603	1.16823e-14	0.428644	0.00011316	Yes	No
CHPT1	0.7	0.75	0.82	-0.322066	0.000110867	-0.249913	0.00894498	Yes	No
CHST11	0.93	0.88	0.8	0.465563	0.000113478	NA	NA	Yes	No
CHST12	0.93	0.88	0.8	-0.3166	0.00455755	NA	NA	No	No
CHST2	0.97	0.92	0.84	1.01478	3.99185e-05	0.828327	0.00304022	Yes	No
CHST7	0.95	0.91	0.84	0.559033	0.000569291	0.486985	0.00862304	Yes	No
CKB	0.88	0.92	0.98	1.12654	7.54987e-05	NA	NA	No	No
COASY	0.7	0.75	0.82	-0.312131	0.0207834	NA	NA	Yes	No
COMT	0.77	0.84	0.95	0.723601	3.69638e-14	0.269485	0.0179554	No	Yes
COQ2	0.86	0.91	1	-0.747432	1.44939e-13	NA	NA	Yes	No
COQ3	1	0.95	0.87	-1.17292	6.85331e-19	-0.605818	3.10023e-05	No	Yes
COQ6	0.84	0.9	1	-0.406978	8.26843e-05	NA	NA	Yes	No
CPOX	0.94	0.89	0.81	-0.341826	0.0200876	NA	NA	No	No
CRAT	0.66	0.69	0.74	1.39805	1.61766e-20	0.829709	4.22472e-07	No	Yes
CRLS1	0.84	0.88	0.97	-0.86867	0.00109452	-0.621369	0.0416812	Yes	No
CROT	0.85	0.88	0.95	-0.457855	0.000559492	NA	NA	Yes	No
CS	0.88	0.93	1	-0.502636	6.5766e-06	NA	NA	Yes	No
CSGALNACT1	0.85	0.8	0.73	0.982776	0.0423457	NA	NA	Yes	No
CSGALNACT2	0.85	0.8	0.73	0.455046	6.93938e-05	NA	NA	Yes	No
CYBRD1	0.86	0.91	1	1.03665	2.94348e-10	0.831759	3.59118e-06	No	Yes
CYP27A1	0.9	0.94	1	-0.59956	0.0169942	NA	NA	Yes	No
CYP4F2	0.64	0.75	0.93	-2.08452	1.40528e-05	1.76822	1.27676e-05	Yes	Yes
CYP4F3	0.64	0.75	0.93	-1.14948	0.00218177	1.3742	0.000560623	Yes	Yes
DCK	0.83	0.88	0.94	-0.661331	5.33979e-06	NA	NA	Yes	No
DCTD	0.87	0.91	0.97	0.192219	0.00655832	NA	NA	No	No
DCXR	1	0.94	0.85	-0.553299	7.50115e-10	-0.340352	0.000800457	No	Yes
DEGS1	0.86	0.91	1	-0.425367	1.41376e-05	NA	NA	Yes	No
DGKA	1	1	1	0.705096	6.08323e-15	0.254963	0.0178651	No	No
DGKD	1	1	1	0.910549	9.68032e-08	NA	NA	No	No
DGKE	1	1	1	-0.52973	4.85063e-06	NA	NA	No	No
DGKG	1	1	1	1.26396	0.00597068	NA	NA	No	No
DGKI	1	1	1	1.11282	0.0148914	NA	NA	No	No
DGKQ	1	1	1	0.626192	6.76039e-06	NA	NA	No	No
DGKZ	1	1	1	-0.390425	7.41579e-06	-0.22485	0.0297424	No	No
DHCR7	0.97	0.92	0.84	0.541196	4.37872e-05	0.719307	3.90127e-07	Yes	No
DHFR	1	1	1	-0.713299	3.37707e-10	NA	NA	No	No
DHODH	0.75	0.79	0.85	-0.696276	5.69169e-08	-0.506146	0.000420968	Yes	No
DLAT	0.73	0.78	0.86	-0.551719	7.36766e-07	NA	NA	Yes	No
DLD	0.67	0.72	0.8	-0.33986	1.17869e-05	NA	NA	Yes	No
DNMT1	0.85	0.91	1	-0.766862	2.27533e-08	NA	NA	Yes	No
DNMT3A	0.85	0.91	1	0.895036	1.80441e-08	NA	NA	No	No
DOLPP1	0.66	0.71	0.8	-0.507899	5.29094e-08	NA	NA	Yes	No
DOT1L	0.28	0.46	0.56	-0.468032	1.89598e-05	NA	NA	Yes	No
DPYD	0.86	0.91	1	-0.783417	2.25418e-06	NA	NA	Yes	No
DTYMK	1	1	1	-0.805761	1.04409e-09	NA	NA	No	No
DUOX1	0.85	0.89	0.97	0.449867	0.000146615	NA	NA	No	No
DUOX2	0.85	0.89	0.97	1.05239	0.00119255	1.0527	0.0038546	No	Yes
DUT	0.86	0.91	1	-0.942974	3.55436e-14	NA	NA	Yes	No
ECH1	0.84	0.88	0.97	0.665332	3.70248e-07	NA	NA	No	No
ECHS1	0.37	0.45	0.55	-0.400167	1.45095e-07	NA	NA	Yes	No
EHHADH	0.53	0.57	0.64	0.747565	6.69272e-06	NA	NA	No	No
EHMT1	0.28	0.46	0.56	-0.215422	0.0310164	NA	NA	Yes	No
EHMT2	0.28	0.46	0.56	-0.314569	0.00168355	-0.268694	0.0201664	Yes	No
ENGASE	0.5	0.3	0	NA	NA	-0.39118	0.014653	No	Yes
ENO1	0.93	0.87	0.79	-0.266016	0.00886831	NA	NA	No	No
ENO2	0.93	0.87	0.79	0.640421	0.0206746	1.98358	9.84201e-13	Yes	No
ENPP1	0.3	0.46	0.57	-1.00405	2.14535e-07	-0.612056	0.00519267	Yes	No
ENTPD2	0.78	0.84	0.92	1.30153	2.2539e-07	0.613248	0.0421356	No	Yes
ENTPD3	0.78	0.82	0.9	2.77759	8.7796e-08	NA	NA	No	No
ENTPD4	1	1	1	0.279385	0.00133711	NA	NA	No	No
ENTPD5	0.85	0.94	1	0.579993	1.776e-09	NA	NA	No	No
ESD	0.98	0.95	0.89	-0.327289	0.00385669	-0.283735	0.0313919	No	Yes
ETFDH	0.87	0.92	1	-0.643182	3.10145e-10	NA	NA	Yes	No
ETNK1	0.29	0.38	0.52	-0.243132	0.0240447	NA	NA	Yes	No
FADS1	0.89	0.94	0.98	0.866343	5.18874e-13	0.64269	8.68093e-07	No	Yes
FADS2	0.89	0.94	0.98	0.822966	4.05503e-09	0.909544	8.7999e-10	No	Yes
FAH	0.83	0.95	0.7	NA	NA	-0.336752	0.0141456	No	Yes
FASN	0.94	0.89	0.81	0.67662	0.000826233	NA	NA	Yes	No
FDFT1	0.93	0.98	1	0.4417	8.93326e-05	0.305215	0.020522	No	Yes
FDPS	0.88	0.94	1	1.15988	6.95667e-21	0.639448	2.36259e-06	No	Yes
FH	0.66	0.72	0.83	-0.54346	5.01092e-05	NA	NA	Yes	No
FLAD1	1	0.94	0.85	-0.324149	0.0159296	-0.456276	0.00194892	No	Yes
FUCA1	0.34	0.29	0.21	1.50506	6.9319e-17	NA	NA	Yes	No
FUCA2	0.34	0.29	0.21	0.204922	0.0130062	-0.234215	0.0117104	Yes	Yes
FUT1	1	1	1	0.856353	0.000323837	NA	NA	No	No
FUT3	0.83	0.78	0.7	3.98147	2.101e-08	NA	NA	Yes	No
G6PC3	0.82	0.77	0.68	0.30039	0.00617656	NA	NA	Yes	No
G6PD	0.73	0.77	0.82	0.677712	7.38443e-06	NA	NA	No	No
GAA	0.5	0.24	0	1.63819	5.11617e-24	1.06184	8.7999e-10	Yes	No
GAD1	1	1	1	-0.456873	0.0365575	NA	NA	No	No
GALK1	0.78	0.83	0.91	NA	NA	-0.267163	0.0283996	No	No
GALNS	0	0	0	0.338498	0.00411474	0.619571	5.57884e-07	No	No
GALNT1	0.83	0.88	0.97	-0.279287	0.00375992	NA	NA	Yes	No
GALNT11	0.83	0.88	0.97	-0.261065	0.00869975	NA	NA	Yes	No
GALNT14	0.83	0.88	0.97	-0.987156	4.16856e-14	NA	NA	Yes	No
GALNT6	0.83	0.88	0.97	1.15884	3.69606e-19	0.432249	0.00410926	No	Yes
GALNT7	1	0.98	0.89	NA	NA	-0.274581	0.00399567	No	Yes
GAPDH	0.79	0.86	0.97	NA	NA	0.40195	0.0023136	No	Yes
GART	0.81	0.84	0.89	-0.454475	0.000615207	NA	NA	Yes	No
GATM	0.78	0.83	0.92	-0.569881	0.0417095	NA	NA	Yes	No
GBA	0.69	0.66	0.61	0.601037	7.23572e-08	0.406735	0.00130201	Yes	No
GBE1	1	1	1	NA	NA	0.505355	4.3809e-05	No	No
GCAT	0.83	0.88	0.97	-0.397654	2.75179e-05	-0.309778	0.00409148	Yes	No
GCLC	0.65	0.7	0.79	0.651565	0.00299018	NA	NA	No	No
GCNT1	1	0.95	0.86	-0.428386	0.0176138	NA	NA	No	No
GCNT2	1	1	1	0.690878	0.0136537	NA	NA	No	No
GCNT3	1	1	1	1.08397	0.00583496	1.77402	1.12719e-05	No	No
GCNT4	1	0.95	0.86	0.732568	0.000962813	NA	NA	Yes	No
GFPT1	1	0.94	0.84	0.570311	1.37686e-05	NA	NA	Yes	No
GGCT	0.68	0.73	0.82	-0.531108	1.68899e-07	NA	NA	Yes	No
GGH	0.5	0	0	-0.258053	0.0275107	NA	NA	No	No
GK	0.57	0.61	0.69	1.19418	1.25711e-11	NA	NA	No	No
GLA	0	0	0	-0.800162	5.92263e-13	NA	NA	No	No
GLB1	0.5	0.38	0.18	0.344714	0.000302006	0.249019	0.0260318	Yes	No
GLCE	0.82	0.87	0.96	-0.337056	0.00905842	NA	NA	Yes	No
GLDC	0.89	0.84	0.75	-0.848898	5.23779e-06	NA	NA	No	No
GLO1	1	1	1	-0.381351	0.000595478	NA	NA	No	No
GLS	0.82	0.86	0.92	-0.380488	0.000467218	NA	NA	Yes	No
GMPPB	0.85	0.9	0.97	-0.479346	0.000480872	NA	NA	Yes	No
GMPR	0.83	0.88	0.97	1.81314	1.62942e-09	1.03606	0.00269237	No	Yes
GMPS	0.71	0.77	0.88	-0.406415	0.000701493	NA	NA	Yes	No
GNE	0.85	0.9	0.97	0.401412	0.0126666	NA	NA	No	No
GNPDA1	0.5	0.55	0.63	NA	NA	-0.242073	0.0297005	No	No
GNPNAT1	0.74	0.78	0.84	-0.468731	5.4157e-06	-0.366706	0.00163594	Yes	No
GNS	0.34	0.25	0.1	0.691905	5.41484e-10	0.298103	0.0249739	Yes	No
GOT2	0.67	0.79	1	-0.512822	2.70399e-06	NA	NA	Yes	No
GPAM	0.82	0.87	0.96	-0.51816	9.03344e-05	-0.476617	0.00127944	Yes	No
GPD1	0.54	0.6	0.69	-1.24858	0.000834771	-1.22689	0.00342135	Yes	No
GPD2	0.82	0.88	0.98	-0.41861	0.000239612	NA	NA	Yes	No
GPI	0.5	0.58	0.72	-0.350877	0.00140334	0.283815	0.0265373	Yes	Yes
GPT2	0.98	0.92	0.83	0.794918	0.011415	NA	NA	Yes	No
GPX4	0.85	0.89	0.97	0.714438	2.77083e-16	NA	NA	No	No
GSR	0.98	0.94	0.89	NA	NA	-0.405791	0.02188	No	Yes
GSS	0.73	0.78	0.86	0.394946	0.000706933	NA	NA	No	No
GSTZ1	0.21	0.28	0.38	0.982982	1.1751e-09	0.680715	0.000160879	No	Yes
GUCY1B2	0.88	0.94	0.96	1.75977	2.1745e-08	NA	NA	No	No
GUCY2D	0.88	0.94	0.96	1.50114	4.84983e-05	NA	NA	No	No
GUSB	0	0	0	0.208847	0.00535237	NA	NA	No	No
GYG1	0.86	0.9	0.97	-0.29411	0.010738	-0.366209	0.00417418	Yes	No
GYS1	1	1	1	-0.252263	0.0152971	NA	NA	No	No
H6PD	1	0.94	0.85	0.94883	1.25126e-13	0.443236	0.00264346	Yes	No
HAGH	0.94	1	0.93	0.424518	1.25256e-06	0.26201	0.0100528	No	No
HAS2	0.92	0.97	0.94	1.83881	0.00058088	NA	NA	No	No
HAS3	0.92	0.97	0.94	NA	NA	1.90934	9.84669e-14	No	No
HIBADH	0	0	0.09	0.505871	1.53699e-06	NA	NA	No	No
HIBCH	0.81	0.84	0.89	-0.282844	0.00637662	NA	NA	Yes	No
HK1	0.5	0.58	0.7	NA	NA	0.374611	0.00620192	No	Yes
HK2	0.5	0.58	0.7	-0.562402	9.87107e-06	NA	NA	Yes	No
HKDC1	0.5	0.58	0.7	1.79122	5.33466e-05	NA	NA	No	No
HLCS	0.78	0.83	0.91	0.343759	0.000438997	NA	NA	No	No
HMBS	0.63	0.68	0.76	-0.380168	0.00427832	-0.477362	0.00109189	Yes	No
HMGCL	0	0	0	1.60176	9.12936e-19	0.878973	1.02111e-05	No	No
HMGCR	0.94	1	0.91	0.416329	0.000516824	0.457042	0.000559819	No	No
HMGCS1	0.68	0.72	0.81	0.617317	0.0014433	0.852038	4.88073e-05	No	Yes
HMOX1	0.5	0.69	1	5.41491	3.5403e-11	NA	NA	No	No
HMOX2	0.5	0.69	1	-0.423784	9.94398e-08	NA	NA	Yes	No
HPRT1	0.9	0.94	1	-0.765909	8.48229e-09	NA	NA	Yes	No
HS3ST1	1	0.95	0.85	3.02424	2.49081e-21	NA	NA	Yes	No
HS3ST3A1	1	0.95	0.85	-0.528314	0.000585124	NA	NA	No	No
HS3ST3B1	1	0.95	0.85	-0.478253	0.0007553	NA	NA	No	No
HS6ST1	0.97	0.92	0.84	-0.642502	3.88967e-05	NA	NA	No	No
HS6ST2	0.97	0.92	0.84	-0.734168	1.59794e-13	NA	NA	No	No
HSD11B1	0.88	0.92	1	1.38173	0.000111263	NA	NA	No	No
HSD11B2	0.87	0.92	1	-0.849658	9.41542e-06	NA	NA	Yes	No
HSD17B2	1	1	1	2.65628	1.28286e-25	0.918846	0.000971697	No	No
HSD17B7	0.95	0.99	1	0.497053	0.00292759	0.727669	5.26103e-05	No	Yes
HSD17B8	1	1	1	NA	NA	-0.700264	0.000331565	No	No
HSD3B7	0.83	0.89	1	1.38867	1.75871e-17	0.840585	2.75599e-06	No	Yes
IDH1	0.86	0.91	1	0.486019	2.25622e-06	0.257242	0.0365412	No	Yes
IDH2	0.86	0.91	1	NA	NA	0.496302	0.000165352	No	Yes
IDH3A	0.93	0.98	0.93	-0.596615	7.50078e-09	-0.345866	0.00351588	Yes	Yes
IDH3B	0.93	0.98	0.93	-0.282382	0.000304806	NA	NA	Yes	No
IDI1	1	0.95	0.86	0.455572	0.00353475	0.765369	3.93474e-06	Yes	No
IDUA	0.36	0.25	0.07	1.16929	6.39463e-08	0.848377	0.000456658	Yes	No
IMPA1	0.72	0.77	0.85	-0.689052	2.2636e-08	NA	NA	Yes	No
IMPA2	0.72	0.77	0.85	-0.447982	0.00010327	NA	NA	Yes	No
IMPDH1	0.64	0.69	0.78	-0.578537	2.37456e-09	NA	NA	Yes	No
IMPDH2	0.64	0.69	0.78	-0.255848	0.0312808	-0.423107	0.000934108	Yes	No
INPP4A	1	1	1	0.285594	0.0017268	NA	NA	No	No
INPP4B	1	1	1	0.412972	1.54556e-07	NA	NA	No	No
ISYNA1	0.82	0.87	0.96	NA	NA	1.05403	4.51161e-05	No	Yes
ITPKA	0.8	0.87	0.98	NA	NA	0.505512	0.0311004	No	Yes
ITPKC	0.8	0.87	0.98	0.884468	7.42071e-20	0.234448	0.0495023	No	Yes
KHK	0.86	0.91	0.99	-0.910546	4.26548e-16	NA	NA	Yes	No
KYNU	0.82	0.86	0.93	1.79496	2.13218e-25	NA	NA	No	No
LDHA	0.93	0.98	0.94	-0.732996	3.31996e-11	0.540623	8.49817e-06	Yes	No
LIPG	0.83	0.93	1	0.729576	1.0012e-14	0.655958	5.20233e-11	No	Yes
LSS	1	1	0.92	0.834735	3.25318e-08	0.872812	7.89066e-08	No	No
LTC4S	0.88	0.85	0.79	0.961712	0.00296116	NA	NA	Yes	No
MAN1B1	0.93	0.88	0.8	0.429031	9.64055e-08	0.367506	3.4762e-05	Yes	No
MAN2A2	0.75	0.71	0.65	NA	NA	-0.37747	0.00385933	No	Yes
MAN2B1	0.7	0.65	0.57	0.355329	0.000188219	NA	NA	Yes	No
MANBA	0	0	0	1.08327	5.14842e-15	0.511006	0.00121334	No	No
MAOB	0.78	0.86	1	1.61961	0.000146007	NA	NA	No	No
MAT2A	0.86	0.92	1	NA	NA	-0.439699	0.00102199	No	No
MCAT	0.94	0.89	0.81	-0.716214	2.84778e-15	-0.392534	0.000102774	No	Yes
MCCC2	0.64	0.69	0.78	-0.55689	7.71313e-09	NA	NA	Yes	No
MDH1	0.89	0.93	1	-0.284872	0.0187793	NA	NA	Yes	No
MDH2	0.89	0.93	1	-0.24279	0.0445172	NA	NA	Yes	No
ME1	0.67	0.79	1	0.324551	0.0280599	-0.388304	0.0201279	No	No
ME2	0.8	0.92	0.98	-0.477562	0.000143823	NA	NA	Yes	No
MGAM	0.5	0.43	0.32	NA	NA	-1.31834	6.24942e-05	No	Yes
MGAT4A	0.81	0.91	0.93	0.603481	0.0149061	NA	NA	No	No
MGAT4B	0.81	0.91	0.93	0.500936	4.3284e-06	0.348416	0.00530533	No	Yes
MGLL	0.79	0.83	0.9	2.31403	1.43261e-30	NA	NA	No	No
MGST3	0.78	0.86	1	0.74943	1.18564e-14	0.441638	4.41758e-05	No	Yes
MLYCD	0.89	0.92	0.98	0.324481	0.0119523	NA	NA	No	No
MOGS	0.81	0.7	0.51	-0.314443	0.0052969	NA	NA	No	No
MPI	1	1	1	-0.251203	0.0360287	NA	NA	No	No
MPO	0.66	0.62	0.57	2.30331	2.66401e-09	NA	NA	Yes	No
MT-CO1	0.66	0.6	0.5	-1.06597	1.81836e-08	NA	NA	No	No
MT-ND2	0.77	0.81	0.89	0.546258	0.0389366	NA	NA	No	No
MTHFD1	0.89	0.95	0.97	-0.753736	7.52512e-11	NA	NA	Yes	No
MTHFD2	0.89	0.95	0.97	0.610564	0.00541102	NA	NA	No	No
MTHFD2L	0.89	0.95	0.97	-1.01693	3.1078e-11	NA	NA	Yes	No
MTHFR	0.91	0.85	0.76	2.12899	9.77594e-19	1.11199	2.19632e-05	Yes	No
MTHFS	0.84	0.79	0.71	NA	NA	-0.507195	0.0376453	No	Yes
MTMR3	0.5	0.42	0.28	0.626577	2.21997e-08	NA	NA	Yes	No
MTR	0.93	0.86	0.75	-0.312353	0.00500125	NA	NA	No	No
MVD	1	0.96	0.9	1.33539	2.04646e-16	0.941851	7.84852e-08	Yes	No
MVK	1	1	1	0.46045	0.000169967	0.728606	1.68332e-08	No	No
NADK	0.7	0.76	0.85	-0.377327	3.95032e-06	NA	NA	Yes	No
NADSYN1	1	1	1	0.231815	0.0307383	0.268254	0.0279615	No	No
NAGK	0.81	0.84	0.9	0.720811	1.45296e-06	0.466794	0.00680584	No	Yes
NAGS	0.53	0.58	0.66	0.736941	0.0233475	NA	NA	No	No
NDUFS1	0.35	0.22	0.02	-0.225417	0.0206068	NA	NA	No	No
NDUFS3	0.35	0.22	0.02	-0.689922	2.58604e-09	NA	NA	No	No
NEU1	0	0	0	0.65111	4.31646e-08	0.584425	6.8614e-06	No	No
NME7	0.82	0.87	0.94	0.315297	0.0018033	NA	NA	No	No
NMNAT1	1	1	1	1.28123	5.06253e-14	NA	NA	No	No
NNMT	0.91	0.96	0.98	-0.472987	3.56229e-06	-0.375463	0.001061	Yes	No
NOS3	0.84	0.9	1	1.44704	2.7964e-08	NA	NA	No	No
NSDHL	0.82	0.88	0.98	NA	NA	0.472603	1.24633e-05	No	Yes
NT5C	1	1	0.97	0.251731	0.0179097	-0.361264	0.00200275	No	Yes
NT5C2	0.9	0.96	1	0.395701	4.24651e-05	NA	NA	No	No
NT5E	0.9	0.96	1	1.03982	2.49981e-32	0.423608	1.40589e-05	No	Yes
NT5M	1	1	0.97	NA	NA	0.553501	0.00436968	No	No
NUDT5	0.95	0.99	1	-0.561663	5.78945e-07	NA	NA	Yes	No
NUDT9	0.95	0.99	1	-0.206882	0.00938581	NA	NA	Yes	No
OCRL	0.86	0.91	1	0.285129	0.0085461	NA	NA	No	No
ODC1	0.85	0.91	1	-0.312101	0.0116887	-0.903769	3.81087e-13	Yes	No
OGDH	0.85	0.91	1	NA	NA	0.304296	0.00720047	No	Yes
OPLAH	0.65	0.69	0.76	1.09628	7.95711e-19	NA	NA	No	No
P4HA1	0.75	0.8	0.88	NA	NA	1.01364	4.62749e-22	No	Yes
P4HA2	0.75	0.8	0.88	0.634146	4.07682e-13	0.826487	4.48713e-20	No	Yes
P4HB	0.95	0.99	0.67	NA	NA	0.270214	0.0152869	No	No
PAFAH1B3	0.9	0.94	1	-0.344032	7.17035e-05	NA	NA	Yes	No
PAFAH2	0.9	0.94	1	0.469978	9.99074e-05	NA	NA	No	No
PANK1	0.84	0.89	0.97	-0.51093	7.85144e-06	NA	NA	Yes	No
PANK2	0.84	0.89	0.97	NA	NA	0.267263	0.0244067	No	Yes
PANK3	0.84	0.89	0.97	NA	NA	0.268954	0.0272414	No	Yes
PANK4	0.84	0.89	0.97	-0.234155	0.0438864	NA	NA	Yes	No
PAPSS1	0.8	0.86	0.96	0.319748	5.70831e-05	NA	NA	No	No
PAPSS2	0.8	0.86	0.96	0.829353	0.00484083	NA	NA	No	No
PC	0.84	0.88	0.97	NA	NA	0.612689	6.42252e-05	No	Yes
PCCB	0.92	0.98	1	-0.590914	3.3567e-08	NA	NA	Yes	No
PCK2	0.97	1	0.99	2.86572	2.92849e-10	NA	NA	No	No
PCYT1A	1	0.99	0.87	0.222963	0.00500125	NA	NA	Yes	No
PCYT1B	1	0.99	0.87	1.08853	3.75786e-05	-0.848333	0.0199239	Yes	Yes
PCYT2	1	1	1	0.46761	6.47908e-05	NA	NA	No	No
PDE2A	0.52	0.6	0.72	2.57997	2.19897e-18	1.19749	0.000679136	No	Yes
PDE3A	0.47	0.53	0.63	-0.799333	0.000636808	NA	NA	Yes	No
PDE3B	0.47	0.53	0.63	-1.42405	1.85567e-07	NA	NA	Yes	No
PDE4A	0.46	0.53	0.62	0.734006	0.00943692	NA	NA	No	No
PDE5A	0.79	0.85	0.96	0.544192	0.0228604	NA	NA	No	No
PDE8A	0.49	0.55	0.65	-0.205149	0.0115185	NA	NA	Yes	No
PDHA1	0.83	0.89	0.98	-0.271129	0.00296609	NA	NA	Yes	No
PDHB	0.79	0.85	0.94	-0.278691	0.000663898	NA	NA	Yes	No
PEMT	0.52	0.56	0.62	-0.245943	0.0208474	NA	NA	Yes	No
PFAS	0.88	0.95	0.91	-0.946545	6.38842e-16	-0.467986	0.000387789	Yes	Yes
PFKFB2	0.83	0.9	1	0.722406	3.00184e-09	NA	NA	No	No
PFKFB3	0.83	0.9	1	-0.537911	0.000722075	NA	NA	Yes	No
PFKFB4	0.83	0.9	1	0.840228	7.32946e-05	1.83991	3.43326e-17	No	Yes
PFKM	0.77	0.83	0.92	-0.457145	1.16721e-05	NA	NA	Yes	No
PGAM1	1	0.97	0.92	-0.68692	5.06756e-14	0.350119	0.000703196	No	No
PGD	0.7	0.75	0.82	0.714123	2.31814e-06	NA	NA	No	No
PGK1	0.82	0.88	0.96	-0.43152	0.000429724	0.28822	0.0486987	Yes	Yes
PGLS	1	0.94	0.85	0.60184	1.37035e-09	0.316897	0.00593087	Yes	No
PGM1	0.64	0.69	0.78	NA	NA	0.34485	0.000266465	No	Yes
PGM2	0.64	0.69	0.78	-0.371718	0.00029368	NA	NA	Yes	No
PGP	1	0.96	0.9	-0.42153	0.000111851	NA	NA	No	No
PHGDH	0.97	0.98	0.9	2.07113	5.02325e-07	NA	NA	No	No
PHYH	0.83	0.88	0.97	1.3366	5.82591e-25	0.511737	0.000523995	No	Yes
PI4K2A	0.88	0.91	0.98	0.718424	3.40509e-08	0.563611	9.3807e-05	No	Yes
PIGA	0.88	0.93	1	-0.275347	0.0200108	NA	NA	Yes	No
PIGC	0.88	0.93	1	-0.344446	0.00158772	NA	NA	Yes	No
PIGH	0.88	0.93	1	-0.410772	0.00102038	NA	NA	Yes	No
PIGL	0.81	0.75	0.67	-0.335296	0.0100877	NA	NA	No	No
PIGN	0.86	0.91	1	-0.329296	0.000402862	NA	NA	Yes	No
PIGO	0.86	0.91	1	-0.224692	0.0290765	NA	NA	Yes	No
PIGQ	0.88	0.93	1	0.561551	1.59189e-06	NA	NA	No	No
PIGV	1	0.98	0.89	0.364395	0.00838571	0.45989	0.00257694	Yes	No
PIGW	0.86	0.91	1	-0.539788	4.52071e-06	-0.357838	0.00837906	Yes	No
PIK3CA	0.88	0.93	0.98	0.397468	0.000687985	NA	NA	No	No
PIK3CD	0.92	0.97	0.95	1.65591	1.61928e-05	NA	NA	No	No
PIP5K1C	0.89	0.93	1	0.470811	3.04275e-05	0.279789	0.0377808	No	Yes
PISD	1	0.95	0.86	-0.302887	0.00249231	-0.253034	0.0301658	No	Yes
PLA2G4A	0.89	0.93	1	-1.17645	1.42126e-06	NA	NA	Yes	No
PLA2G6	0.87	0.92	1	0.834037	0.00030888	NA	NA	No	No
PLCB2	0.95	0.89	0.77	-1.02679	8.91566e-07	-0.839224	0.00027568	No	Yes
PLCB4	0.95	0.89	0.77	-0.903702	0.000385744	-1.30246	2.0522e-06	No	Yes
PLCD1	0.95	0.89	0.77	1.92443	1.19696e-13	1.24145	1.70701e-05	Yes	No
PLCD3	0.95	0.89	0.77	NA	NA	0.659585	3.13095e-05	No	No
PLCG2	0.95	0.89	0.77	0.796	1.77743e-09	NA	NA	Yes	No
PLCH2	0.95	0.89	0.77	0.497408	0.0159296	0.831635	0.000169352	Yes	No
PLD1	0.89	0.93	1	1.60404	2.23514e-11	0.796653	0.0035795	No	Yes
PLD2	0.89	0.93	1	0.609493	4.80147e-08	NA	NA	No	No
PLOD1	0.87	0.91	0.99	NA	NA	0.496332	2.52336e-06	No	Yes
PLOD2	0.87	0.91	0.99	-0.699501	9.37851e-07	0.507009	0.00166478	Yes	Yes
PLOD3	0.87	0.91	0.99	NA	NA	0.298779	0.000467183	No	Yes
PMM1	0.8	0.74	0.63	0.779476	5.51236e-14	0.359534	0.00272323	Yes	No
PMM2	0.8	0.74	0.63	-0.395455	8.09558e-05	-0.247433	0.0380585	No	Yes
PMVK	1	0.94	0.85	NA	NA	0.2418	0.00929689	No	No
PPA1	0.72	0.76	0.83	-0.385072	0.000770384	NA	NA	Yes	No
PPA2	0.72	0.76	0.83	-0.562676	1.35868e-07	NA	NA	Yes	No
PPAT	1	1	1	-0.848656	3.01601e-15	NA	NA	No	No
PPCS	0.82	0.78	0.71	0.22999	0.0162504	NA	NA	Yes	No
PPOX	0.87	0.91	0.99	0.638414	4.47286e-08	NA	NA	No	No
PRDX1	1	0.96	0.89	-0.446993	8.78787e-07	NA	NA	No	No
PRDX3	1	0.96	0.89	-0.781686	1.97951e-11	NA	NA	No	No
PRPS1	0.76	0.84	0.97	-0.76103	1.83323e-08	-0.341996	0.0348311	Yes	No
PRPS2	0.76	0.84	0.97	-0.913117	4.28216e-09	NA	NA	Yes	No
PSAT1	0.22	0.28	0.38	1.07867	7.12368e-05	NA	NA	No	No
PTDSS1	0.84	0.88	0.97	-0.818816	5.25428e-15	NA	NA	Yes	No
PTDSS2	0.84	0.88	0.97	-0.357247	2.17731e-06	NA	NA	Yes	No
PTGES2	0.89	0.93	1	-0.609357	2.5207e-13	-0.434248	1.83597e-06	Yes	No
PTGS1	0.82	0.87	0.94	0.575213	0.018109	1.07011	3.37649e-05	No	Yes
PTGS2	0.82	0.87	0.94	0.755774	0.00342272	NA	NA	No	No
PTS	0.86	0.9	0.97	-0.561812	0.000335296	NA	NA	Yes	No
PYCR1	0.23	0.33	0.5	0.373024	0.00533342	NA	NA	No	No
PYGB	0.89	0.82	0.68	0.581721	0.000358747	NA	NA	Yes	No
PYGL	0.89	0.82	0.68	NA	NA	0.255872	0.0377451	No	No
QDPR	0.84	0.9	1	-0.474299	3.38187e-08	NA	NA	Yes	No
RBKS	0.97	1	1	1.57937	2.6055e-13	NA	NA	No	No
RDH11	0.86	0.92	1	0.307232	0.0180888	0.403016	0.00500458	No	Yes
RDH13	0.87	0.92	1	-0.526569	0.000367292	-0.354503	0.0425181	Yes	No
RDH14	0.87	0.92	1	NA	NA	-0.364557	0.0024789	No	No
RFK	0.53	0.58	0.65	-0.758732	1.41126e-11	-0.488209	9.19054e-05	Yes	No
RPE	0.8	0.86	0.95	-0.35311	0.00223857	NA	NA	Yes	No
RPIA	0.98	1	1	-0.867036	1.91135e-16	-0.304337	0.0140077	Yes	No
RRM1	0.94	0.98	0.93	-0.609156	9.18999e-06	NA	NA	Yes	No
RRM2	0.94	0.98	0.93	-1.11681	2.64613e-08	NA	NA	Yes	No
SAT2	0.64	0.7	0.82	0.598805	2.89368e-07	NA	NA	No	No
SCD	0.89	0.94	0.98	1.36561	2.80529e-07	0.789614	0.00982297	No	Yes
SDHB	0.88	0.94	0.96	-0.359847	0.00230294	NA	NA	Yes	No
SDR16C5	1	1	0.91	1.68666	7.48903e-09	NA	NA	No	No
SEPHS1	0.9	0.94	1	-0.553938	1.4964e-09	NA	NA	Yes	No
SGPL1	1	0.94	0.86	0.796181	1.32382e-10	NA	NA	Yes	No
SGSH	0.03	0	0	0.378688	0.000699701	NA	NA	Yes	No
SHMT2	0.69	0.74	0.83	0.508393	0.00180151	NA	NA	No	No
SLC27A1	0.75	0.8	0.89	1.09237	1.55524e-10	0.44038	0.0329928	No	Yes
SLC27A2	0.74	0.79	0.88	-1.46125	7.87653e-11	-0.569907	0.0224035	Yes	No
SLC27A3	0.75	0.8	0.89	0.462027	1.01854e-07	NA	NA	No	No
SLC27A4	0.75	0.8	0.89	0.246288	0.00254295	NA	NA	No	No
SLC27A5	0.8	0.85	0.94	-0.739327	2.14501e-06	NA	NA	Yes	No
SMS	0.84	0.89	0.97	-0.47083	1.16585e-06	NA	NA	Yes	No
SOD1	0.75	0.81	0.92	-0.423705	1.61481e-06	NA	NA	Yes	No
SOD2	0.75	0.81	0.92	0.843047	0.000111558	NA	NA	No	No
SORD	0	0.01	0.15	-0.803465	1.95989e-09	NA	NA	Yes	No
SPCS1	0.85	0.9	0.98	-0.334818	0.00133261	NA	NA	Yes	No
SPCS2	0.85	0.9	0.98	-0.453451	1.3707e-07	NA	NA	Yes	No
SPCS3	0.85	0.9	0.98	-0.299405	0.00550427	NA	NA	Yes	No
SPHK2	0.8	0.88	1	NA	NA	0.378821	0.0126891	No	Yes
SPR	0.83	0.79	0.72	-0.353545	0.000320865	NA	NA	No	No
SPTLC2	0.57	0.63	0.74	0.25925	0.00946831	NA	NA	No	No
SRM	0.85	0.9	0.98	-0.909355	6.07028e-14	-0.366894	0.00949795	Yes	No
ST3GAL1	0.71	0.66	0.59	0.342283	0.00205617	NA	NA	Yes	No
ST3GAL5	0.72	0.67	0.59	1.1108	8.5471e-05	1.3315	1.36781e-05	Yes	No
ST3GAL6	0.73	0.68	0.59	NA	NA	0.63556	0.00178439	No	No
ST6GALNAC2	0.73	0.68	0.59	2.6421	3.51731e-24	1.49157	1.38631e-07	Yes	No
ST6GALNAC3	0.73	0.68	0.59	1.22472	0.00133041	-1.6306	0.00198004	Yes	Yes
ST6GALNAC5	0.73	0.68	0.59	1.12112	0.00740791	NA	NA	Yes	No
STS	0.91	0.96	1	-0.505676	0.000439187	0.677568	1.05641e-05	Yes	Yes
SUCLA2	0.75	0.69	0.6	-0.409304	2.09312e-06	NA	NA	No	No
SUCLG1	0.89	0.94	0.97	-0.538478	5.36766e-05	-0.329169	0.0379926	Yes	No
SUCLG2	0.72	0.66	0.56	-0.745965	1.14306e-10	NA	NA	No	No
SULT1A1	1	0.95	0.87	0.540097	0.0124156	NA	NA	Yes	No
SULT1A2	1	0.95	0.87	1.4932	1.10493e-08	NA	NA	Yes	No
SULT1E1	0.93	0.88	0.81	-2.68883	0.000183345	NA	NA	No	No
SUV39H1	0.28	0.46	0.56	-0.720619	9.18403e-07	NA	NA	Yes	No
SUV39H2	0.28	0.46	0.56	-0.815049	3.7146e-10	NA	NA	Yes	No
SYNJ1	0.86	0.91	1	NA	NA	0.326888	0.038985	No	Yes
TGDS	0.84	0.88	0.96	-0.522664	0.000576545	-0.4024	0.0227043	Yes	No
TH	1	0.95	0.87	0.979215	0.019061	NA	NA	Yes	No
TK1	0.9	0.94	1	-0.64199	3.57896e-05	NA	NA	Yes	No
TK2	0.9	0.94	1	0.796047	1.74461e-07	NA	NA	No	No
TKT	0.54	0.64	0.82	0.273918	0.0309121	NA	NA	No	No
TM7SF2	0.83	0.89	1	1.69767	1.10237e-10	1.33682	2.78983e-06	No	Yes
TPI1	0.86	0.91	1	-0.539139	1.0605e-07	NA	NA	Yes	No
TST	0.85	0.9	0.97	0.409003	0.000453333	0.617961	6.00371e-07	No	Yes
TXNRD1	1	0.95	0.87	0.941662	0.00309455	NA	NA	Yes	No
TXNRD2	1	0.95	0.87	-0.299493	0.00190472	NA	NA	No	No
TYMS	1	1	1	-1.55303	3.94279e-21	NA	NA	No	No
UAP1	0.85	0.89	0.96	-0.48115	1.06593e-05	NA	NA	Yes	No
UAP1L1	0.71	0.76	0.84	1.2986	2.919e-05	0.762947	0.0383524	No	Yes
UCK2	1	1	0.96	-0.402153	0.000198979	NA	NA	No	No
UGP2	0.8	0.86	0.95	-0.684344	1.90506e-07	NA	NA	Yes	No
UMPS	0.83	0.88	0.97	-0.736893	1.37843e-11	NA	NA	Yes	No
UPP1	0.75	0.83	0.95	1.242	7.45548e-06	NA	NA	No	No
UQCRFS1	0.91	0.97	0.96	-0.541182	1.52608e-08	NA	NA	Yes	No
UROS	0.75	0.79	0.85	-0.481075	1.29436e-09	NA	NA	Yes	No
UST	0.97	0.92	0.84	1.15584	2.93027e-17	NA	NA	Yes	No
VNN1	1	1	1	0.674259	0.0146603	NA	NA	No	No
XDH	0.85	0.9	0.98	0.761734	1.38317e-06	NA	NA	No	No
XYLB	0.77	0.81	0.88	-0.282235	0.0259258	-0.527688	9.02093e-05	Yes	No
XYLT2	0.88	0.85	0.79	0.221772	0.0158723	NA	NA	Yes	No

### Sheet: Double Match
Gene_name	Persi_pH_7	Persi_pH_7.2	Persi_pH_7.4	EIPA_2FC	EIPA_FDR	NH4Cl_2FC	NH4Cl_FDR	Match_EIPA	Match_NH4Cl
ALDH18A1	0.96	0.98	0.87	-0.953	1.49e-18	-0.341	0.00704	Yes	Yes
CA9	0.89	0.92	0.98	-2.358	3.96e-05	4.63	1.11e-19	Yes	Yes
CYP4F2	0.64	0.75	0.93	-2.085	1.41e-05	1.768	1.28e-05	Yes	Yes
CYP4F3	0.64	0.75	0.93	-1.149	0.00218	1.374	0.000561	Yes	Yes
FUCA2	0.34	0.29	0.21	0.205	0.013	-0.234	0.0117	Yes	Yes
GPI	0.5	0.58	0.72	-0.351	0.0014	0.284	0.0265	Yes	Yes
IDH3A	0.93	0.98	0.93	-0.597	7.5e-09	-0.346	0.00352	Yes	Yes
PCYT1B	1	0.99	0.87	1.089	3.76e-05	-0.848	0.0199	Yes	Yes
PFAS	0.88	0.95	0.91	-0.947	6.39e-16	-0.468	0.000388	Yes	Yes
PGK1	0.82	0.88	0.96	-0.432	0.00043	0.288	0.0487	Yes	Yes
PLOD2	0.87	0.91	0.99	-0.7	9.38e-07	0.507	0.00166	Yes	Yes
ST6GALNAC3	0.73	0.68	0.59	1.225	0.00133	-1.631	0.00198	Yes	Yes
STS	0.91	0.96	1	-0.506	0.000439	0.678	1.06e-05	Yes	Yes

### Sheet: Double Mismatch
Gene_name	Persi_pH_7	Persi_pH_7.2	Persi_pH_7.4	EIPA_2FC	EIPA_FDR	NH4Cl_2FC	NH4Cl_FDR	Match_EIPA	Match_NH4Cl
ALOX12B	1	1	1	1.683	8.01e-06	1.31	0.00284	No	No
ARSA	0	0	0	0.72	2.94e-09	0.473	0.000547	No	No
ASAH1	1	1	1	0.513	1.63e-07	0.248	0.0347	No	No
CA5B	0.89	0.92	0.98	0.481	0.00523	-0.426	0.0356	No	No
CES2	0.97	1	0.97	0.363	0.000737	0.401	0.000744	No	No
DGKA	1	1	1	0.705	6.08e-15	0.255	0.0179	No	No
DGKZ	1	1	1	-0.39	7.42e-06	-0.225	0.0297	No	No
GALNS	0	0	0	0.338	0.00411	0.62	5.58e-07	No	No
GCNT3	1	1	1	1.084	0.00583	1.774	1.13e-05	No	No
HAGH	0.94	1	0.93	0.425	1.25e-06	0.262	0.0101	No	No
HMGCL	0	0	0	1.602	9.13e-19	0.879	1.02e-05	No	No
HMGCR	0.94	1	0.91	0.416	0.000517	0.457	0.00056	No	No
HSD17B2	1	1	1	2.656	1.28e-25	0.919	0.000972	No	No
LSS	1	1	0.92	0.835	3.25e-08	0.873	7.89e-08	No	No
MANBA	0	0	0	1.083	5.15e-15	0.511	0.00121	No	No
ME1	0.67	0.79	1	0.325	0.0281	-0.388	0.0201	No	No
MVK	1	1	1	0.46	0.00017	0.729	1.68e-08	No	No
NADSYN1	1	1	1	0.232	0.0307	0.268	0.028	No	No
NEU1	0	0	0	0.651	4.32e-08	0.584	6.86e-06	No	No
PGAM1	1	0.97	0.92	-0.687	5.07e-14	0.35	0.000703	No	No
