## Supplemental Table 3 for "Intracellular pH differentially regulates transcription of metabolic and signaling pathways in normal epithelial cells"

### Sheet: UpEIPA-DownNH4Cl
Gene_Name	EIPA_Log2FC	EIPA_FDR	NH4Cl_Log2FC	NH4Cl_FDR
AC015712.2	0.525795	0.0111456	-0.524271	0.0306125
AC025171.2	0.467183	0.0104586	-0.590813	0.00565088
ACP6	0.361667	0.00260837	-0.330197	0.017758
AL021918.5	0.629404	0.0131485	-0.685933	0.0390538
AL122035.1	0.698894	8.1e-05	-0.459094	0.0317829
BEND6	0.533095	0.00977474	-0.7749	0.000736114
CA5B	0.481347	0.00522631	-0.426044	0.0356394
CCND1	0.473435	0.00535237	-0.469793	0.0152257
CLIP4	0.460474	1.18e-05	-0.357311	0.00291465
DDX60L	0.88796	1.65e-11	-0.348794	0.0336197
DTNBP1	0.34737	0.00267728	-0.440322	0.000604322
DXO	0.229476	0.0350302	-0.254595	0.0435561
FUCA2	0.204922	0.0130062	-0.234215	0.0117104
H1-0	0.512706	0.0462165	-0.744156	0.00885334
HSBP1L1	0.484241	0.000105382	-0.416844	0.00349473
ICA1L	0.629195	1.56e-06	-0.368747	0.018515
KCTD15	0.337547	0.00778908	-0.468467	0.000715131
MAMSTR	0.553725	0.00554434	-0.770296	0.0011477
ME1	0.324551	0.0280599	-0.388304	0.0201279
MKRN2	0.289168	0.0164156	-0.301562	0.0297424
MYEOV	1.51222	0.000854929	-1.5257	0.00711043
NAXD	0.193202	0.0419853	-0.256976	0.0154591
NKAP	0.218594	0.0326393	-0.273192	0.0181901
NR1D2	0.918502	1.13e-11	-0.35071	0.032305
NT5C	0.251731	0.0179097	-0.361264	0.00200275
NUB1	0.221846	0.0198156	-0.228923	0.0374713
PCMTD2	0.285726	0.000307733	-0.194525	0.0393206
PCYT1B	1.08853	3.76e-05	-0.848333	0.0199239
PLEC	0.363475	0.000914541	-0.316919	0.0114762
PLEKHG4	1.00917	9.29e-11	-0.808061	5.31e-06
PPP1R9A	0.82947	0.0337271	-1.50353	0.00553691
PXN	0.282818	0.000562817	-0.235716	0.012307
RIMKLB	0.629586	4.75e-07	-0.46473	0.00106558
SAMSN1	1.46069	3.03e-07	-1.2218	0.00148982
SBF2-AS1	0.442907	0.026147	-0.596117	0.00860739
SLC16A6	0.651322	0.0261576	-0.882893	0.00902938
SLC45A4	0.306755	0.00409732	-0.277408	0.0255153
SLC7A11	1.47641	0.00137491	-1.48263	0.0043114
SMOC2	0.722268	0.0429732	-1.44207	0.000878728
SNX18	0.404828	0.00395567	-0.392656	0.01481
SPSB2	0.977754	5.34e-07	-0.669448	0.00312924
ST6GALNAC3	1.22472	0.00133041	-1.6306	0.00198004
STAT4	0.930878	0.000566683	-0.727892	0.0405729
TARID	1.54965	3.9e-09	-0.768251	0.0249357
TEF	0.834999	1.22e-06	-0.467568	0.0239853
TFPI2	2.07871	5.86e-09	-1.27592	0.00748571
TMCO4	0.246027	0.00726525	-0.297738	0.00359254
VPS35L	0.645628	8.34e-12	-0.394121	0.000220755
YARS1	0.399026	0.021395	-0.536898	0.00506997
ZFAND5	0.303432	0.000310117	-0.207603	0.03778
ZNF239	0.473214	0.00644868	-0.663754	0.000711878
ZNF333	0.673877	8.35e-06	-0.380612	0.037587
ZPR1	0.179557	0.0460277	-0.328038	0.000634485

### Sheet: DownEIPA-UpNH4Cl
Gene_Name	EIPA_Log2FC	EIPA_FDR	NH4Cl_Log2FC	NH4Cl_FDR
AC012085.1	-0.584569	0.00418949	0.530278	0.0147191
AC016394.2	-0.400835	0.0466956	0.509456	0.0187951
AC068057.1	-3.29276	7.4e-07	0.972253	0.031885
AC093866.1	-1.37938	1.4e-06	0.848809	0.00884056
ACER2	-1.20704	5.87e-08	1.06939	4.16e-06
AL158206.1	-1.24803	3.72e-08	0.98181	2.86e-05
AL162595.2	-1.24556	0.0394026	1.39967	0.00969622
ANK1	-0.634133	0.0395309	2.10957	1.34e-14
ANKRD65	-0.84138	0.0101995	1.39774	1.36e-05
AP000350.4	-0.668468	0.00363027	0.552504	0.0266812
AP003119.3	-0.42799	0.0449825	0.61051	0.00706723
ATP1B3	-0.472763	3.66e-07	0.242086	0.0287966
BAX	-0.407892	0.00170144	0.419129	0.00402381
BLOC1S2	-0.31921	0.0113898	0.482841	0.000379535
BRSK2	-0.373494	0.00996426	0.561007	0.000209208
BTG2	-0.3799	0.0352123	1.09536	2.12e-09
BX293535.1	-0.889105	0.0450674	0.953993	0.0352658
CA9	-2.35752	3.96e-05	4.63033	1.11e-19
CALML3	-2.98166	0.000673728	1.72042	0.0463071
CCDC88C	-0.442205	7.71e-05	0.358303	0.0046596
CCNK	-0.185707	0.0277506	0.280692	0.00220545
CD70	-0.714724	0.00157894	1.682	5.11e-13
CD82	-0.585175	4.69e-08	0.28545	0.0247274
CEP250	-0.536552	1.07e-06	0.299794	0.0203815
CLCN3P1	-0.830755	6.82e-05	0.725266	0.000786671
CSPG4	-0.986133	0.00903923	1.99054	2.71e-09
CSRP2	-0.457582	0.00721485	0.772242	1.55e-05
CYP4F2	-2.08452	1.41e-05	1.76822	1.28e-05
CYP4F3	-1.14948	0.00218177	1.3742	0.000560623
CYSRT1	-0.618789	0.0302166	0.909457	0.00230418
DNAI3	-1.01131	0.0010694	1.06221	0.000703196
DPP6	-0.901805	0.0210587	1.44544	0.000120512
DPY19L1	-0.238518	0.012936	0.242897	0.0272332
DRAM1	-0.415331	0.00379244	0.387041	0.0180826
DYRK3	-0.250427	0.0105848	0.296717	0.00656119
E2F7	-0.701518	2.89e-09	0.309398	0.0275914
EDN2	-1.88915	0.00119209	2.95308	4.33e-07
EOGT	-0.17929	0.0363378	0.206123	0.0347361
FBXW7	-0.563963	1.54e-08	0.445635	4.46e-05
FGFR2	-1.06674	2.27e-10	0.403551	0.041981
FRMPD1	-2.30982	5.14e-07	1.11631	0.0123435
G3BP2	-0.302603	0.00013358	0.237541	0.00889266
GAS7	-1.15953	0.0278304	1.12127	0.0219514
GDF11	-0.61069	1.47e-05	0.408426	0.0117023
GPI	-0.350877	0.00140334	0.283815	0.0265373
HPS3	-0.286505	0.00147557	0.337069	0.000621583
IKBIP	-0.62394	9.63e-06	0.437801	0.00674242
IL1RAP	-0.813325	3.08e-14	0.275732	0.032096
ITPR1	-0.627081	0.0015909	0.482457	0.0367366
KANK3	-1.22531	0.00287459	1.68196	5.34e-05
KCNMB2-AS1	-0.778539	0.0499349	0.929672	0.0290774
LCE1B	-3.24649	2.19e-06	1.61288	0.00131436
LCE1C	-1.4874	0.0100867	1.80819	4.51e-05
LCE1E	-2.67926	6.72e-08	1.57844	5.98e-05
LDHA	-0.732996	3.32e-11	0.540623	8.5e-06
LDHAP2	-1.04164	0.0181287	0.814843	0.0412117
LDHAP7	-0.866095	1.96e-06	0.57	0.00453816
LINC01707	-1.70523	0.000481473	1.16412	0.0047981
LNCSRLR	-0.759282	0.00408017	0.619128	0.0279174
LY6D	-1.0902	0.0277666	2.16409	8.57e-07
LY6K	-0.311566	0.00444515	0.600126	1.58e-07
MAP2K6	-1.29487	0.00677262	1.18194	0.0265103
MARCHF3	-0.447518	0.00556669	0.767817	2.69e-06
MDM2	-0.623214	8e-07	0.478672	0.000721443
MFSD14B	-0.183536	0.0365393	0.2314	0.0186997
MGME1	-0.190415	0.0382483	0.280405	0.00522103
MUC19	-2.09982	7.5e-06	1.43979	0.0010646
NARF	-0.210736	0.0243086	0.713148	7.26e-15
NCK1-DT	-0.485456	0.00280421	0.439841	0.0149154
NCKIPSD	-0.228554	0.0244415	0.274799	0.0155156
NCS1	-0.326026	0.00653462	0.322513	0.01844
NECTIN3-AS1	-0.853567	0.0317916	1.13696	0.00150385
NINJ1	-0.606435	8.33e-05	0.698816	2.86e-05
NOTCH1	-0.601361	4.9e-06	0.575354	6.92e-05
OSBPL3	-0.268212	0.00129697	0.286527	0.00201637
PDK1	-0.743583	2.54e-06	0.552602	0.00193129
PGAM1	-0.68692	5.07e-14	0.350119	0.000703196
PGK1	-0.43152	0.000429724	0.28822	0.0486987
PIDD1	-0.925612	6.65e-09	0.708281	5.08e-05
PINCR	-2.02623	0.00155861	1.6876	0.00110216
PKM	-0.289306	0.00170325	0.23398	0.0297424
PLIN4	-1.76753	5.54e-08	1.8319	3.86e-09
PLOD2	-0.699501	9.38e-07	0.507009	0.00166478
POLG	-0.284548	0.000586771	0.252458	0.00720753
POLH	-0.844532	7.85e-10	0.672173	7.22e-06
PPM1D	-0.621854	1.33e-06	0.307949	0.0453711
PRDM10	-0.414273	2.38e-06	0.212634	0.0423038
PRRG4	-0.288253	0.0309121	0.486028	0.000657223
PURPL	-2.43829	5.26e-05	1.90517	9.93e-05
RBFOX3	-1.23698	0.014514	1.01531	0.0409098
RIC1	-0.357204	0.000320335	0.272739	0.0174423
RIC3	-1.9573	0.00182256	1.28508	0.0140483
RIMS4	-1.94839	0.019853	2.24534	0.000345576
RLF	-0.304191	0.00149036	0.256209	0.020062
RPL23AP7	-0.306553	0.0365991	0.330216	0.047301
RRM2B	-0.425594	0.00212734	0.745831	3.26e-07
RTN3	-0.215021	0.0175495	0.302718	0.00223783
SCARB1	-0.432541	2.58e-06	0.236757	0.0305849
SDCBP2-AS1	-0.549764	0.0283812	0.611763	0.0266812
SESN1	-0.936564	3.48e-10	0.57124	0.000631134
SLC36A4	-0.397732	6.93e-06	0.315029	0.00155843
SLC39A6	-0.245266	0.00984124	0.25118	0.0203841
STEAP3	-0.2516	0.0324519	0.343174	0.00830758
STS	-0.505676	0.000439187	0.677568	1.06e-05
SUGCT	-1.17354	3.55e-07	0.628054	0.0184274
SYTL2	-1.42627	1.53e-06	1.15965	0.000197339
TCF19	-0.526032	0.00125108	0.424971	0.0247607
TM7SF3	-0.550235	1.16e-05	0.490433	0.000443559
TMTC3	-0.247536	0.00874446	0.242379	0.0250502
TNFRSF10B	-0.246955	0.0142925	0.437559	4.24e-05
TP73	-0.889887	0.00115924	1.29585	4.45e-06
TPM2	-0.16839	0.0454359	0.207525	0.0293078
TREM2	-2.89043	4.31e-07	1.52536	0.0011775
TRPC4	-1.66819	0.00171146	0.947996	0.0426314
TXNDC16	-0.550141	1.13e-06	0.353124	0.00570636
TYMSOS	-1.66164	6.13e-11	0.70344	0.00861241
WWOX	-0.245068	0.0261257	0.386981	0.00103936
XPC	-0.240462	0.0152227	0.449609	1.54e-05
Z92544.1	-0.53469	0.0224029	1.02362	8.37e-06
ZBTB7C	-1.00823	0.0187577	1.3285	0.00193176
ZC3H7A	-0.392249	3.7e-05	0.349104	0.000971697
ZFYVE16	-0.200726	0.0336577	0.250966	0.0177599
ZNF488	-2.5217	5.25e-11	0.953829	0.0253596
