## Supplemental Table 4 for "Intracellular pH differentially regulates transcription of metabolic and signaling pathways in normal epithelial cells"

### Sheet: GO families
	Putney	Romero-Moreno
Growth Factor/Hormone Signaling	Log2FC	log2FC low-v-ctl	Match
PLAUR	1.80735	1.35968	Yes
MDK	1.67807	1.325	Yes
RRAS2	1.63227	-0.376506	No
KLF10	1.58496	0.617777	Yes
FYN	1.37851	1.71155	Yes
PIP4K2A	1.32193	0.256257	Yes
RASA1	1.1375	0.413058	Yes
PDGFB	1.07039	2.59685	Yes
CAP1	1	0.226612	Yes
PTPRE	0.765535	0.675952	Yes
TLE1	0.584963	0.378212	Yes
SOS2	0.584963	0.838701	Yes
F2RL1	-0.847997	0.512042	No
GNG7	-1.07039	1.25876	No
CXCR4	-1.43296	1.33939	No
TYMP	-2.56071	2.31347	No
MAP2K5	-3.03562	0.433005	No
Growth and Oncogenesis
SEMA3C	2.32193	1.48722	Yes
RUNX1	1.63227	0.282544	Yes
MAF	1.20163	3.96759	Yes
TNFAIP2	1.07039	0.408908	Yes
INSIG	0.584963	0.901023	Yes
MYB	-1.07039	-0.954952	Yes
ING1	-1.1375	-0.299776	Yes
FOSL2	-1.48543	0.449127	No
MCF2	-2	1.43728	No
Cell Cycle/DNA Replication
DDIT3	5.51412	1.92897	Yes
WEE1	1.20163	-0.354088	No
CCND1	0.765535	0.473435	Yes
PCNA	-0.765535	-1.10824	Yes
CKS2	-0.847997	-0.920712	Yes
GADD45A	-1.07039	0.638988	No
CDC25A	-2.03562	-1.3155	Yes
FEN1	-2.90689	-1.47548	Yes
Cytoskeleton
CLIP1	2.07039	0.445987	Yes
SEPTIN2	1.848	-0.248601	No
KIF4A	1.76553	-0.525218	No
GSN	0.765535	2.03701	Yes
NF2	-2.51096	-0.617483	Yes
Cell Adhesion and Extracellular matrix
NCAM1	1.07039	2.9209	Yes
LGALS3	0.847997	0.783691	Yes
ITGB5	-1	0.961828	No
LMAN1	-1.72247	-0.198843	Yes
Ion Transporters
ATP6V1E1	-3.37851	0.255256	No
Transcriptional Regulation
FOXA2	1.67807	1.76354	Yes
GATA6	-0.678072	0.900018	No
RXRB	-1.53605	0.430495	No
Nucleotide Processing
POLR2A	1.58496	-0.416984	No
POLR3A	1.58496	-0.284159	No
SNRNP70	-0.678072	-0.426516	Yes
LSM6	-1.72247	-0.827459	Yes
Protein Processing
GSPT1	1.32193	-0.383504	No
WARS1	0.847997	1.20203	Yes
FARSA	-1.926	-0.603536	Yes
Stress-related
GPX4	1.53605	0.714438	Yes
PRDX1	-1.07039	-0.446993	Yes
Carbohydrate Metabolism
PKM	1.926	-0.289306	No
HK2	1.26303	-0.562402	No
PFKFB2	1.20163	0.722406	Yes
ACAT2	-0.847997	0.914861	No
SLC25A1	-1.53605	0.349626	No
LDHA	-2	-0.732996	Yes
Electron Transport and Oxidative Phosphorylation
IMMP1L	-0.584963	-0.693513	Yes
Trafficking
AP2B1	0.925999	0.271781	Yes
RAB10	0.584963	0.299076	Yes
RAB8A	1.72247	-0.396504	No
RAB11B	-0.584963	0.231422	No
SEC22A	-0.847997	-0.302404	Yes
Immune-related Signaling
CR2	1.37851	-2.30388	No
IFNGR2	0.847997	0.430152	Yes
MME	-1.63227	1.9432	No
Miscellaneous
HSD11B2	-1.48543	-0.849658	Yes
ACE	-1.67807	2.64343	No

### Sheet: All
	Putney	Romero-Moreno
	Log2FC	log2FC low-v-ctl	Match
ACAT2	-0.847997	0.914861	No
ACE	-1.67807	2.64343	No
AP2B1	0.925999	0.271781	Yes
ATP6V1E1	-3.37851	0.255256	No
CAP1	1	0.226612	Yes
CCND1	0.765535	0.473435	Yes
CDC25A	-2.03562	-1.3155	Yes
CKS2	-0.847997	-0.920712	Yes
CLIP1	2.07039	0.445987	Yes
CR2	1.37851	-2.30388	No
CXCR4	-1.43296	1.33939	No
DDIT3	5.51412	1.92897	Yes
F2RL1	-0.847997	0.512042	No
FARSA	-1.926	-0.603536	Yes
FEN1	-2.90689	-1.47548	Yes
FOSL2	-1.48543	0.449127	No
FOXA2	1.67807	1.76354	Yes
FYN	1.37851	1.71155	Yes
GADD45A	-1.07039	0.638988	No
GATA6	-0.678072	0.900018	No
GNG7	-1.07039	1.25876	No
GPX4	1.53605	0.714438	Yes
GSN	0.765535	2.03701	Yes
GSPT1	1.32193	-0.383504	No
HK2	1.26303	-0.562402	No
HSD11B2	-1.48543	-0.849658	Yes
IFNGR2	0.847997	0.430152	Yes
IMMP1L	-0.584963	-0.693513	Yes
ING1	-1.1375	-0.299776	Yes
INSIG	0.584963	0.901023	Yes
ITGB5	-1	0.961828	No
KIF4A	1.76553	-0.525218	No
KLF10	1.58496	0.617777	Yes
LDHA	-2	-0.732996	Yes
LGALS3	0.847997	0.783691	Yes
LMAN1	-1.72247	-0.198843	Yes
LSM6	-1.72247	-0.827459	Yes
MAF	1.20163	3.96759	Yes
MAP2K5	-3.03562	0.433005	No
MCF2	-2	1.43728	No
MDK	1.67807	1.325	Yes
MME	-1.63227	1.9432	No
MYB	-1.07039	-0.954952	Yes
NCAM1	1.07039	2.9209	Yes
NF2	-2.51096	-0.617483	Yes
PCNA	-0.765535	-1.10824	Yes
PDGFB	1.07039	2.59685	Yes
PFKFB2	1.20163	0.722406	Yes
PIP4K2A	1.32193	0.256257	Yes
PKM	1.926	-0.289306	No
PLAUR	1.80735	1.35968	Yes
POLR2A	1.58496	-0.416984	No
POLR3A	1.58496	-0.284159	No
PRDX1	-1.07039	-0.446993	Yes
PTPRE	0.765535	0.675952	Yes
RAB10	0.584963	0.299076	Yes
RAB11B	-0.584963	0.231422	No
RAB8A	1.72247	-0.396504	No
RASA1	1.1375	0.413058	Yes
RRAS2	1.63227	-0.376506	No
RUNX1	1.63227	0.282544	Yes
RXRB	-1.53605	0.430495	No
SEC22A	-0.847997	-0.302404	Yes
SEMA3C	2.32193	1.48722	Yes
SEPTIN2	1.848	-0.248601	No
SLC25A1	-1.53605	0.349626	No
SNRNP70	-0.678072	-0.426516	Yes
SOS2	0.584963	0.838701	Yes
TLE1	0.584963	0.378212	Yes
TNFAIP2	1.07039	0.408908	Yes
TYMP	-2.56071	2.31347	No
WARS1	0.847997	1.20203	Yes
WEE1	1.20163	-0.354088	No

### Sheet: Match
	Putney	Romero-Moreno
	Log2FC	log2FC low-v-ctl	Match
AP2B1	0.925999	0.271781	Yes
CAP1	1	0.226612	Yes
CCND1	0.765535	0.473435	Yes
CDC25A	-2.03562	-1.3155	Yes
CKS2	-0.847997	-0.920712	Yes
CLIP1	2.07039	0.445987	Yes
DDIT3	5.51412	1.92897	Yes
FARSA	-1.926	-0.603536	Yes
FEN1	-2.90689	-1.47548	Yes
FOXA2	1.67807	1.76354	Yes
FYN	1.37851	1.71155	Yes
GPX4	1.53605	0.714438	Yes
GSN	0.765535	2.03701	Yes
HSD11B2	-1.48543	-0.849658	Yes
IFNGR2	0.847997	0.430152	Yes
IMMP1L	-0.584963	-0.693513	Yes
ING1	-1.1375	-0.299776	Yes
INSIG	0.584963	0.901023	Yes
KLF10	1.58496	0.617777	Yes
LDHA	-2	-0.732996	Yes
LGALS3	0.847997	0.783691	Yes
LMAN1	-1.72247	-0.198843	Yes
LSM6	-1.72247	-0.827459	Yes
MAF	1.20163	3.96759	Yes
MDK	1.67807	1.325	Yes
MYB	-1.07039	-0.954952	Yes
NCAM1	1.07039	2.9209	Yes
NF2	-2.51096	-0.617483	Yes
PCNA	-0.765535	-1.10824	Yes
PDGFB	1.07039	2.59685	Yes
PFKFB2	1.20163	0.722406	Yes
PIP4K2A	1.32193	0.256257	Yes
PLAUR	1.80735	1.35968	Yes
PRDX1	-1.07039	-0.446993	Yes
PTPRE	0.765535	0.675952	Yes
RAB10	0.584963	0.299076	Yes
RASA1	1.1375	0.413058	Yes
RUNX1	1.63227	0.282544	Yes
SEC22A	-0.847997	-0.302404	Yes
SEMA3C	2.32193	1.48722	Yes
SNRNP70	-0.678072	-0.426516	Yes
SOS2	0.584963	0.838701	Yes
TLE1	0.584963	0.378212	Yes
TNFAIP2	1.07039	0.408908	Yes
WARS1	0.847997	1.20203	Yes

### Sheet: Mismatch
	Putney	Romero-Moreno
Gene name	Log2FC	log2FC low-v-ctl	Match
ACAT2	-0.847997	0.914861	No
ACE	-1.67807	2.64343	No
ATP6V1E1	-3.37851	0.255256	No
CR2	1.37851	-2.30388	No
CXCR4	-1.43296	1.33939	No
F2RL1	-0.847997	0.512042	No
FOSL2	-1.48543	0.449127	No
GADD45A	-1.07039	0.638988	No
GATA6	-0.678072	0.900018	No
GNG7	-1.07039	1.25876	No
GSPT1	1.32193	-0.383504	No
HK2	1.26303	-0.562402	No
ITGB5	-1	0.961828	No
KIF4A	1.76553	-0.525218	No
MAP2K5	-3.03562	0.433005	No
MCF2	-2	1.43728	No
MME	-1.63227	1.9432	No
PKM	1.926	-0.289306	No
POLR2A	1.58496	-0.416984	No
POLR3A	1.58496	-0.284159	No
RAB11B	-0.584963	0.231422	No
RAB8A	1.72247	-0.396504	No
RRAS2	1.63227	-0.376506	No
RXRB	-1.53605	0.430495	No
SEPTIN2	1.848	-0.248601	No
SLC25A1	-1.53605	0.349626	No
TYMP	-2.56071	2.31347	No
WEE1	1.20163	-0.354088	No
